# Bactabolize: A tool for high-throughput generation of bacterial strain-specific metabolic models

**DOI:** 10.1101/2023.02.26.530115

**Authors:** Ben Vezina, Stephen C. Watts, Jane Hawkey, Helena B. Cooper, Louise M. Judd, Adam W. J. Jenney, Jonathan M. Monk, Kathryn E. Holt, Kelly L. Wyres

## Abstract

Metabolic capacity can vary substantially within a bacterial species, leading to ecological niche separation, as well as differences in virulence and antimicrobial susceptibility. Genome-scale metabolic models are useful tools for studying the metabolic potential of individuals, and with the rapid expansion of genomic sequencing there is a wealth of data that can be leveraged for comparative analysis. However, there exist few tools to construct strain-specific metabolic models at scale.

Here we describe Bactabolize (github.com/kelwyres/Bactabolize), a reference-based tool which rapidly produces strain-specific metabolic models and growth phenotype predictions. We describe a pan reference model for the priority antimicrobial-resistant pathogen, *Klebsiella pneumoniae* (github.com/kelwyres/KpSC-pan-metabolic-model), and a quality control framework for using draft genome assemblies as input for Bactabolize.

The Bactabolize-derived model for *K. pneumoniae* reference strain KPPR1 performed comparatively or better than currently available automated approaches CarveMe and gapseq across 507 substrate and 2317 knockout mutant growth predictions. Novel draft genomes passing our systematically-defined quality control criteria resulted in models with a high degree of completeness (≥99% genes and reactions captured compared to models derived from matched complete genomes) and high accuracy (mean 0.97, n=10).

We anticipate the tools and framework described herein will facilitate large-scale metabolic modelling analyses that broaden our understanding of diversity within bacterial species and inform novel control strategies for priority pathogens.
