## Supplementary material for "Bactabolize: A tool for high-throughput generation of bacterial strain-specific metabolic models": Data S4

### Sheet: Legend
Table	Data type	Source
1.Isolate_information	Summary of 10 isolates used in the QC validation dataset including assembly information and partial Kleborate results	This study
2.Vitek_GN_card_information	Data of Vitek GN ID card and corresponding BiGG and SEED IDs. Also included is Vezina_use_carbon_sources which indicates sources used for analysis in this study, as they were carbon sources	This study
1.Isolate_information columns	Description
Isolate	Isolate name
ST_represented_in_pan	Whether or not the Sequence Type was represented in the Klebsiella pnuemoniae species Complex pan model
Species	Species name
ST	ST name
dead_ends	Number of dead ends
contigs	Number of contigs
5KG_5-Dehydrogluconate_Vitek	Growth on 5-Dehydrogluconate (Vitek). 1 = growth. 0 = no growth.
dCEL_D-Cellobiose_Vitek	Growth on D-Cellobiose (Vitek). 1 = growth. 0 = no growth.
CIT_Citrate_Vitek	Growth on Citrate (Vitek). 1 = growth. 0 = no growth.
dGLU_D-Glucose_Vitek	Growth on D-Glucose (Vitek). 1 = growth. 0 = no growth.
GGT_GSH_Vitek	Growth on GSH (Vitek). 1 = growth. 0 = no growth.
BGAL_D-Lactose_Vitek	Growth on D-Lactose (Vitek). 1 = growth. 0 = no growth.
dMAL_D-Maltose_Vitek	Growth on D-Maltose (Vitek). 1 = growth. 0 = no growth.
dMNE_D-Mannose_Vitek	Growth on D-Mannose (Vitek). 1 = growth. 0 = no growth.
dMAN_D-Mannitol_Vitek	Growth on D-Mannitol (Vitek). 1 = growth. 0 = no growth.
PLE_Palatinose_Vitek	Growth on Palatinose (Vitek). 1 = growth. 0 = no growth.
ADO_Ribitol_Vitek	Growth on Ribitol (Vitek). 1 = growth. 0 = no growth.
dSOR_Sorbitol_Vitek	Growth on Sorbitol (Vitek). 1 = growth. 0 = no growth.
SUCT_Succinate_Vitek	Growth on Succinate (Vitek). 1 = growth. 0 = no growth.
SAC_Sucrose_Vitek	Growth on Sucrose (Vitek). 1 = growth. 0 = no growth.
dTAG_D-Tagatose_Vitek	Growth on D-Tagatose (Vitek). 1 = growth. 0 = no growth.
dTRE_TRHL_Vitek	Growth on TRHL (Vitek). 1 = growth. 0 = no growth.
5dglcn_5-Dehydrogluconate_FBA	Growth on 5-Dehydrogluconate (FBA). 1 = growth. 0 = no growth.
cellb_D-Cellobiose_FBA	Growth on D-Cellobiose (FBA). 1 = growth. 0 = no growth.
cit_Citrate_FBA	Growth on Citrate (FBA). 1 = growth. 0 = no growth.
glc__D_D-Glucose_FBA	Growth on D-Glucose (FBA). 1 = growth. 0 = no growth.
gthrd_GSH_FBA	Growth on GSH (FBA). 1 = growth. 0 = no growth.
lcts_D-Lactose_FBA	Growth on D-Lactose (FBA). 1 = growth. 0 = no growth.
malt_D-Maltose_FBA	Growth on D-Maltose (FBA). 1 = growth. 0 = no growth.
man_D-Mannose_FBA	Growth on D-Mannose (FBA). 1 = growth. 0 = no growth.
mnl_D-Mannitol_FBA	Growth on D-Mannitol (FBA). 1 = growth. 0 = no growth.
pala_Palatinose_FBA	Growth on Palatinose (FBA). 1 = growth. 0 = no growth.
rbt_Ribitol_FBA	Growth on Ribitol (FBA). 1 = growth. 0 = no growth.
sbt__D_Sorbitol_FBA	Growth on Sorbitol (FBA). 1 = growth. 0 = no growth.
succ_Succinate_FBA	Growth on Succinate (FBA). 1 = growth. 0 = no growth.
sucr_Sucrose_FBA	Growth on Sucrose (FBA). 1 = growth. 0 = no growth.
tag__D_D-Tagatose_FBA	Growth on D-Tagatose (FBA). 1 = growth. 0 = no growth.
tre_TRHL_FBA	Growth on TRHL (FBA). 1 = growth. 0 = no growth.
2.Vitek_GN_card_information columns	Description
Vitek_well_num	Well number as per Vitek GN card
Vitek_substrate_name	Vitek substrate name
Vitek_ID	ID of Vitek substrate
Amount	Amount of substrate in well
BiGG_ID	Corresponding BiGG ID for substrate
BiGG_name	Corresponding BiGG name for substrate
Exchange	Corresponding exchange reaction used in metabolic model
Test_type	Type of Vitek test. Carbon utilisation test indicated

### Sheet: 1.Isolate_information
Isolate	ST_represented_in_pan	Species	ST	Accession_reads	dead_ends	contigs	5KG_5-Dehydrogluconate_Vitek	dCEL_D-Cellobiose_Vitek	CIT_Citrate_Vitek	dGLU_D-Glucose_Vitek	GGT_GSH_Vitek	BGAL_D-Lactose_Vitek	dMAL_D-Maltose_Vitek	dMNE_D-Mannose_Vitek	dMAN_D-Mannitol_Vitek	PLE_Palatinose_Vitek	ADO_Ribitol_Vitek	dSOR_Sorbitol_Vitek	SUCT_Succinate_Vitek	SAC_Sucrose_Vitek	dTAG_D-Tagatose_Vitek	dTRE_TRHL_Vitek	5dglcn_5-Dehydrogluconate_FBA	cellb_D-Cellobiose_FBA	cit_Citrate_FBA	glc__D_D-Glucose_FBA	gthrd_GSH_FBA	lcts_D-Lactose_FBA	malt_D-Maltose_FBA	man_D-Mannose_FBA	mnl_D-Mannitol_FBA	pala_Palatinose_FBA	rbt_Ribitol_FBA	sbt__D_Sorbitol_FBA	succ_Succinate_FBA	sucr_Sucrose_FBA	tag__D_D-Tagatose_FBA	tre_TRHL_FBA
KPN2061	ST not represented by KpSC-pan model	K. variicola subsp. variicola	ST1986	SAMN26369086	0	83	1	1	1	1	1	1	1	1	1	1	0	1	1	1	1	1	1	1	1	1	1	1	0	1	1	1	0	1	1	1	1	1
KPN2100	ST represented by KpSC-pan model	K. pneumoniae	ST14	SAMN26369122	0	138	0	1	1	1	1	1	1	1	1	1	1	1	1	1	0	1	0	1	1	1	1	1	1	1	1	1	1	1	1	1	0	1
KPN2175	ST represented by KpSC-pan model	K. pneumoniae	ST86	SAMN26369188	0	126	0	1	1	1	1	1	1	1	1	1	1	0	1	1	0	1	0	1	1	1	1	1	1	1	1	1	1	1	1	1	0	1
KPN2233	ST not represented by KpSC-pan model	K. pneumoniae	ST1	SAMN26369246	0	92	0	1	1	1	1	1	1	1	1	1	1	1	0	1	0	1	0	1	1	1	1	1	1	1	1	1	1	1	1	1	0	1
KPN2245	ST represented by KpSC-pan model	K. pneumoniae	ST65	SAMN26369257	2	98	0	1	1	1	1	1	1	1	1	1	1	1	1	1	0	1	0	1	1	1	1	1	1	1	1	1	1	1	1	1	0	1
KPN2250	ST not represented by KpSC-pan model	K. pneumoniae	ST4113	SAMN26369262	0	121	0	1	1	1	1	1	1	1	1	1	1	1	1	1	0	1	0	1	1	1	1	1	1	1	1	1	1	1	1	1	0	1
KPN2270	ST represented by KpSC-pan model	K. pneumoniae	ST37	SAMN26369278	4	134	0	1	1	1	1	1	1	1	1	1	1	1	1	1	1	1	0	1	1	1	1	1	1	1	1	1	1	1	1	1	1	1
KPN2272	ST not represented by KpSC-pan model	K. quasipneumoniae subsp. quasipneumoniae	ST2010	SAMN26369279	4	118	0	1	1	1	1	1	1	1	1	1	0	1	1	1	0	1	1	1	1	1	1	1	1	1	1	1	0	1	1	1	0	1
KPN2285	ST not represented by KpSC-pan model	K. africana	0	SAMN26369292	0	123	1	1	1	1	1	1	1	1	1	1	0	1	1	1	1	1	1	1	1	1	1	1	0	1	1	1	0	1	1	1	1	1
KPN2286	ST represented by KpSC-pan model	K. quasipneumoniae subsp. similipneumoniae	ST384	SAMN26369293	2	187	0	1	1	1	1	1	1	1	1	1	1	1	1	1	0	1	0	1	1	1	1	1	1	1	1	1	1	1	1	1	0	1

### Sheet: 2.Vitek_GN_card_information
Vitek_well_num	Vitek_substrate_name	Vitek_ID	Amount	BiGG_ID	BiGG_name	Exchange	Test_type
39	5-keto-d-gluconate	5KG	0.3 mg	5dglcn	5-Dehydrogluconate	EX_5dglcn_e
3	Adonitol/ribitol	ADO	0.1875 mg	rbt	Ribitol	EX_rbt_e	Carbon utilisation
44	Alpha-galactosidase	AGAL	0.036 mg	Non-specific	NA	NA
12	Glutamyl arylamidase pna	AGLTp	0.0324 mg	glu__L	L-Glutamate	EX_glu__L_e
41	Alpha-glucosidase	AGLU	0.036 mg	Non-specific	NA	NA
2	Ala-phe-pro-arylamidase	APPA	0.0384 mg	NA	2,4-Dichlorophenoxyacetate	NA
22	Beta-alanine arylamidase pna	BAIap	0.0174 mg	ala_B	beta-Alanine	EX_ala_B_e
52	Decarboxylase	0DEC	NA	Non-specific	NA	NA
9	Beta-galactosidase	BGAL	0.036 mg	lcts	D-Lactose	EX_lcts_e	Carbon utilisation
17	Beta-glucosidase	BGLU	0.036 mg	b14glucan	Cellulose	EX_b14glucan_e
57	Beta-glucuronidase	BGUR	0.0378 mg	Non-specific	NA	NA
11	Beta-n-acetyl-glucosaminidase	BNAG	0.0408 mg	chitin	Chitin	EX_chitin_e
21	Beta-xylosidase	BXYL	0.0324 mg	xylan4	Xylan	EX_xylan4_e
36	Citrate (sodium)	CIT	0.054 mg	cit	Citrate	EX_cit_e
56	Coumarate	CMT	0.126 mg	T4hcinnm	4-Coumarate	EX_T4hcinnm_e
7	D-cellobiose	dCEL	0.3 mg	cellb	D-Cellobiose	EX_cellb_e	Carbon utilisation
13	D-Glucose	dGLU	0.3 mg	glc__D	D-Glucose	EX_glc__D_e
13	D-Glucose	dGLUCOSE	0.3 mg	glc__D	D-Glucose	EX_glc__D_e	Carbon utilisation
18	D-maltose	dMAL	0.3 mg	malt	D-Maltose	EX_malt_e	Carbon utilisation
19	D-mannitol	dMAN	0.1875 mg	mnl	D-Mannitol	EX_mnl_e	Carbon utilisation
	Melezitose	dMELEZIT		NA	2,4-Dichlorophenoxyacetate	NA
20	D-mannose	dMNE	0.3 mg	man	D-Mannose	EX_man_e
32	D-sorbitol	dSOR	0.1875 mg	sbt__D	Sorbitol	EX_sbt__D_e	Carbon utilisation
34	D-tagatose	dTAG	0.3 mg	tag__D	D-Tagatose	EX_tag__D_e
35	D-trehalose	dTRE	0.3 mg	tre	TRHL	EX_tre_e	Carbon utilisation
	D-Xylose	dXYLOSE		xyl__D	D-Xylose	EX_xyl__D_e
62	Ellman	ELLM	0.03 mg	NA	2,4-Dichlorophenoxyacetate	NA
59	Glu-gly-arg-arylamidase	GGAA	0.0576 mg	NA	2,4-Dichlorophenoxyacetate	NA
14	Gamma-glutamyl-transferase	GGT	0.0228 mg	gthrd	GSH	EX_gthrd_e
46	Glycine arylamidase	GlyA	0.012 mg	gly	Glycine	EX_gly_e
10	H2s production	H2S	0.0024 mg	NA	2,4-Dichlorophenoxyacetate	NA
5	L-arabitol	IARL	0.3 mg	abt__L	L-Lyxitol	EX_abt__L_e
53	L-histidine assimilation	IHISa	0.087 mg	his__L	L-Histidine	EX_his__L_e
64	L-lactate assimilation	ILATa	0.186 mg	lac__L	L-Lactate	EX_lac__L_e
40	L-lactate alkalinization	ILATk	0.15 mg	lac__L	L-Lactate	EX_lac__L_e	Carbon utilisation
61	L-malate assimilation	IMLTa	0.042 mg	mal__L	L-Malate	EX_mal__L_e
999	L-Sorbose	ISORBOSE		srb__L	L-Sorbose	EX_srb__L_e
48	Lysine decarboxylase	LDC	0.15 mg	lys__L	L-Lysine	EX_lys__L_e
26	Lipase	LIP	0.0192 mg	NA	2,4-Dichlorophenoxyacetate	NA
37	Malonate	MNT	0.15 mg	maln	Malonate	EX_maln_e
43	Beta-n-acetyl-galactosaminidase	NAGA	0.0306 mg	acgal	N-Acetyl-D-chondrosamine	EX_acgal_e
58	O/129 resistance (comp.vibrio.)	O129R	0.0105 mg	NA	2,4-Dichlorophenoxyacetate	NA
47	Ornithine decarboxylase	ODC	0.3 mg	orn	Ornithine	EX_orn_e
15	Fermentation/glucose	OFF	0.45 mg	glc__D	D-Glucose	EX_glc__D_e
45	Phosphatase	PHOS	0.0504 mg	Non-specific	NA	NA
27	Palatinose	PLE	0.3 mg	pala	Palatinose	EX_pala_e
23	L-proline arylamidase	ProA	0.0234 mg	pro__L	L-Proline	EX_pro__L_e
4	L-pyrrolydonyl-arylamidase	PyrA	0.018 mg	NA	2,4-Dichlorophenoxyacetate	NA
33	Saccharose/sucrose	SAC	0.3 mg	sucr	Sucrose	EX_sucr_e	Carbon utilisation
42	Succinate alkalinization	SUCT	0.15 mg	succ	Succinate	EX_succ_e	Carbon utilisation
29	Tyrosine arylamidase	TyrA	0.0276 mg	tyr__L	L-Tyrosine	EX_tyr__L_e
31	Urease	URE	0.15 mg	urea	Urea	EX_urea_e
